# Environmental and Maternal Imprints on Infant Gut Metabolic Programming

**DOI:** 10.1101/2025.07.24.666662

**Authors:** Kine Eide Kvitne, Celeste Allaband, Jennifer C. Onuora, Daniela Perry, Simone Zuffa, Lucas Patel, Vincent Charron-Lamoureux, Ipsita Mohanty, Kristija Sejane, Abubaker Patan, Abdullah Al Mahmud, Tahmeed Ahmed, Diego G. Bassani, Antonio González, Davidson H. Hamer, Rashidul Haque, Benjamin Ho, Md Iqbal Hossain, Mohammad Shahidul Islam, Daniel McDonald, Lisa G. Pell, Huma Qamar, Daniel E. Roth, Samir Saha, Prakesh S. Shah, Md Muniruzzaman Siddiqui, Shafiqul Alam Sarker, Shamima Sultana, Sydney Thomas, Lindsey A. Burnett, Shirley M. Tsunoda, Lars Bode, Pieter C. Dorrestein, Rob Knight

**Author notes:** Contributed equally (Kine Eide Kvitne, Celeste Allaband, Jennifer C. Onuora). Correspondence (R.K.; microbiome analysis), and (P.C.D.; metabolomics analysis).

## Abstract

Early life is a critical period for immune and metabolic programming, but developmental patterns remain underexplored in populations from low- and middle-income countries. Here, we profiled the microbiome and metabolome of 55 Bangladeshi mother-infant dyads over the first six months of life. Importantly, we observed an increase in microbially-derived bile amidates and *N*-acyl lipids with age in conjunction with reads matching the bile salt hydrolase/transferase (*bsh*) gene. While microbial source tracking confirmed maternal fecal seeding, a substantial environmental contribution was also highlighted. Differences in infant fecal metabolic profiles were associated with delivery mode, maternal milk composition, household assets, and household-level water treatment. C-section delivery and untreated drinking water were linked to transient metabolic differences, including increases in bile amidates, *N*-acyl lipids, and other host-microbe co-metabolic products, including acylcarnitines. Multi-omics analysis revealed specific microbial-metabolite relationships, highlighting how early environmental and maternal living circumstances shape metabolic gut programming through the microbiome.
