## Supplementary Table S3 for "Environmental and Maternal Imprints on Infant Gut Metabolic Programming"

### Sheet: Sheet1
Feature_ID	Group_Contribution_Boil	VIP_boiled	Group_Contribution_Filte	VIP_filter	GroupContrib	VIP_treatment	concordance	mz	RT	Corr_ID	Compound_Name	Adduct	mean_VIP
7504	Yes_boil	1.74761	Yes_filter	3.78475	treated	2.5762	Yes	473.805	3.2755	NA	NA	NA	2.70285
22653	No	2.09163	No	3.06568	untreated	2.65145	Yes	690.567	7.72659	NA	"Candidate Trihydroxylated bile acid (delta mass 281.2708; sirius atomic difference: 18C, 35H, 1N, 1O; buddy atomic difference: 18C, 35H, 1N, 1O)"	M+H	2.60292
3490	No	2.93746	No	1.99883	untreated	2.6763	Yes	296.215	2.17227	NA	Spectral Match to Azithromycin from NIST14	296.2	2.53753
7423	Yes_boil	2.03707	Yes_filter	3.15548	treated	2.41149	Yes	506.825	3.30962	NA	NA	NA	2.53468
7558	Yes_boil	1.91204	Yes_filter	3.30261	treated	2.26407	Yes	518.082	3.31859	NA	NA	NA	2.49291
7166	Yes_boil	1.32898	Yes_filter	3.80185	treated	2.32566	Yes	797.498	3.20443	NA	NA	NA	2.4855
4946	No	2.65247	No	1.64788	untreated	3.01395	Yes	368.254	2.78309	NA	NA	NA	2.4381
7571	Yes_boil	1.96624	Yes_filter	2.88424	treated	2.23731	Yes	640.405	3.28867	NA	NA	NA	2.3626
7836	Yes_boil	2.13604	Yes_filter	2.85061	treated	2.08957	Yes	550.851	3.35253	NA	NA	NA	2.35874
7889	Yes_boil	2.41464	Yes_filter	2.42058	treated	2.20868	Yes	562.109	3.36369	NA	NA	NA	2.34797
7625	Yes_boil	1.8155	Yes_filter	3.05495	treated	2.13463	Yes	655.08	3.30132	NA	NA	NA	2.33503
518	Yes_boil	2.58398	Yes_filter	1.64318	treated	2.76497	Yes	145.134	0.279912	NA	Candidate Cadaverine-C2:0 (delta mass:42.0104)	M+H	2.33071
7130	Yes_boil	1.08726	Yes_filter	3.66299	treated	2.21895	Yes	552.687	3.21295	NA	NA	NA	2.32307
7812	Yes_boil	1.93892	Yes_filter	2.98036	treated	2.01839	Yes	540.095	3.33716	NA	NA	NA	2.31256
7823	Yes_boil	1.98003	Yes_filter	2.77646	treated	2.10044	Yes	539.845	3.34064	NA	NA	NA	2.28564
13714	No	2.90742	No	1.07232	untreated	2.86929	Yes	436.309	5.42047	NA	NA	NA	2.28301
7248	Yes_boil	1.38097	Yes_filter	3.33651	treated	2.05648	Yes	484.812	3.28684	NA	NA	NA	2.25799
7736	Yes_boil	1.8438	Yes_filter	2.84965	treated	2.06497	Yes	699.441	3.32538	NA	NA	NA	2.2528
7628	Yes_boil	2.09647	Yes_filter	2.75502	treated	1.86966	Yes	495.819	3.30236	NA	NA	NA	2.24038
8000	Yes_boil	1.39744	Yes_filter	3.09217	treated	2.22179	Yes	611.388	3.25961	NA	NA	NA	2.23713
7576	Yes_boil	1.45017	Yes_filter	3.31011	treated	1.91166	Yes	640.739	3.29194	NA	NA	NA	2.22398
583	No	2.78848	No	1.24989	untreated	2.59789	Yes	471.171	0.264758	NA	NA	NA	2.21208
7226	Yes_boil	1.34585	Yes_filter	3.123	treated	2.16614	Yes	567.362	3.22807	NA	NA	NA	2.21166
7559	Yes_boil	2.22182	Yes_filter	2.41199	treated	1.95818	Yes	684.765	3.32337	NA	NA	NA	2.19733
6976	Yes_boil	1.12839	Yes_filter	3.23611	treated	2.20764	Yes	753.472	3.17912	NA	NA	NA	2.19072
7557	Yes_boil	1.66521	Yes_filter	3.08312	treated	1.81835	Yes	517.832	3.32332	NA	NA	NA	2.18889
7640	Yes_boil	1.85947	Yes_filter	2.64741	treated	1.99152	Yes	655.414	3.30407	NA	NA	NA	2.16613
6634	Yes_boil	1.80597	Yes_filter	2.26789	treated	2.42062	Yes	586.698	3.10847	NA	NA	NA	2.16483
5885	Yes_boil	1.83626	Yes_filter	2.32345	treated	2.33413	Yes	468.96	3.00761	NA	NA	NA	2.16461
5993	Yes_boil	1.9513	Yes_filter	2.11381	treated	2.41638	Yes	483.636	3.01838	NA	NA	M+H	2.1605
5274	Yes_boil	1.14527	Yes_filter	2.68039	treated	2.60924	Yes	370.222	2.94704	NA	NA	NA	2.14497
6487	Yes_boil	1.80698	Yes_filter	2.21586	treated	2.38846	Yes	557.346	3.08488	NA	NA	NA	2.1371
12176	No	1.9636	No	2.20429	untreated	2.22809	Yes	296.295	4.81712	NA	NA	NA	2.13199
7639	Yes_boil	2.13703	Yes_filter	2.25574	treated	1.96961	Yes	496.069	3.30052	NA	NA	NA	2.12079
685	No	1.97012	No	1.75966	untreated	2.59875	Yes	195.123	0.287833	44	NA	NA	2.10951
3510	No	1.86892	No	2.16875	untreated	2.25739	Yes	296.716	2.17297	NA	NA	NA	2.09836
504	No	2.20245	No	1.57329	untreated	2.50787	Yes	325.113	0.261147	0	Spectral Match to Lactose from NIST14	M+H-H2O	2.09454
5231	Yes_boil	1.54213	Yes_filter	2.39341	treated	2.29644	Yes	716.436	2.98951	NA	NA	NA	2.07733
5365	Yes_boil	1.94519	Yes_filter	1.98044	treated	2.29088	Yes	512.986	3.00595	NA	NA	NA	2.07217
12491	Yes_boil	1.76455	Yes_filter	1.70013	treated	2.74493	Yes	426.321	4.85798	NA	NA	NA	2.06987
7740	Yes_boil	1.75906	Yes_filter	2.67937	treated	1.76735	Yes	528.838	3.33185	NA	NA	M+H	2.06859
12020	No	1.59952	No	2.41149	untreated	2.18651	Yes	385.343	4.82339	NA	Candidate Lysine-C16:0 (delta mass:238.2299)	M+H	2.06584
2476	No	1.904	No	2.15688	untreated	2.11812	Yes	190.107	1.44605	NA	NA	NA	2.05967
6499	Yes_boil	3.00016	Yes_filter	1.17633	treated	1.99606	Yes	606.37	3.01007	NA	NA	NA	2.05751
446	Yes_boil	2.29223	Yes_filter	1.48847	treated	2.37357	Yes	131.118	0.25863	NA	NA	NA	2.05142
15400	Yes_boil	1.44892	Yes_filter	2.05031	treated	2.64638	Yes	561.419	5.96438	NA	NA	NA	2.04854
14712	No	1.91755	No	1.38996	untreated	2.82057	Yes	337.314	5.82224	NA	NA	NA	2.04269
7697	Yes_boil	1.98756	Yes_filter	2.47301	treated	1.6541	Yes	684.431	3.32545	NA	NA	NA	2.03822
23546	No	1.80934	No	1.54494	untreated	2.75736	Yes	555.498	7.88077	NA	NA	NA	2.03721
23528	No	1.23379	No	2.44726	untreated	2.38296	Yes	570.474	7.98559	NA	NA	NA	2.02134
10830	Yes_boil	1.90748	Yes_filter	1.38835	treated	2.76787	Yes	253.109	4.07792	NA	NA	NA	2.02123
407	Yes_boil	2.64485	Yes_filter	1.24265	treated	2.1122	Yes	153.1	0.243992	NA	NA	NA	1.9999
22280	No	1.33348	No	2.63185	untreated	2.02732	Yes	664.55	7.65443	NA	NA	M+H	1.99755
7325	Yes_boil	1.0989	Yes_filter	3.17453	treated	1.71157	Yes	841.524	3.23036	NA	NA	NA	1.995
5807	Yes_boil	1.37959	Yes_filter	2.39292	treated	2.19068	Yes	542.671	3.07202	NA	NA	NA	1.98773
2359	No	2.83345	No	1.10746	untreated	2.00197	Yes	224.092	1.29086	NA	Candidate Tyrosine-C2:0 (delta mass:42.0107)	M+H	1.98096
6720	Yes_boil	1.33246	Yes_filter	2.28283	treated	2.30745	Yes	601.708	3.1213	NA	NA	NA	1.97425
20386	Yes_boil	1.82513	Yes_filter	1.42167	treated	2.67547	Yes	430.379	7.20073	NA	NA	NA	1.97409
7496	Yes_boil	1.11402	Yes_filter	3.15675	treated	1.65086	Yes	474.056	3.27725	NA	NA	NA	1.97388
12269	No	1.79279	No	1.77657	untreated	2.31377	Yes	366.321	4.80433	22	NA	NA	1.96105
232	No	1.8235	No	1.89899	untreated	2.1448	Yes	1022.35	0.221589	NA	NA	NA	1.95576
5829	Yes_boil	1.61471	Yes_filter	2.09912	treated	2.14606	Yes	571.688	3.10027	NA	NA	NA	1.9533
20921	No	1.70221	No	1.81101	untreated	2.34561	Yes	688.552	7.35505	NA	"Candidate Trihydroxylated bile acid (delta mass 279.2588; sirius atomic difference: 18C, 30H, 1O; buddy atomic difference: 18C, 33H, 1N, 1O)"	M+H	1.95294
7449	Yes_boil	1.46784	Yes_filter	2.55705	treated	1.815	Yes	462.799	3.26359	NA	NA	NA	1.94663
5630	Yes_boil	2.07491	Yes_filter	1.60074	treated	2.1219	Yes	651.399	2.92122	NA	NA	NA	1.93252
16449	No	1.03058	No	2.03879	untreated	2.71275	Yes	554.06	6.27652	126	NA	NA	1.92737
5413	Yes_boil	1.50392	Yes_filter	2.18201	treated	2.06917	Yes	498.311	2.99332	NA	NA	M+H	1.91837
18042	Yes_boil	1.49305	Yes_filter	1.66225	treated	2.59571	Yes	744.589	6.73779	NA	PAF (o-16:0/18:2)	M+H	1.917
7888	Yes_boil	1.69259	Yes_filter	2.48073	treated	1.56398	Yes	561.858	3.36154	NA	NA	NA	1.91243
9032	No	1.1135	No	2.3771	untreated	2.19802	Yes	528.315	3.58008	NA	NA	NA	1.89621
5694	Yes_boil	1.52573	Yes_filter	1.93865	treated	2.20575	Yes	527.662	3.06913	NA	NA	NA	1.89004
15540	Yes_boil	1.92788	Yes_filter	1.34824	treated	2.38027	Yes	744.549	6.1739	NA	NA	NA	1.88546
233	No	2.21256	No	1.07833	untreated	2.34443	Yes	1017.4	0.220466	NA	NA	NA	1.87844
15672	Yes_boil	1.0922	Yes_filter	2.27274	treated	2.26284	Yes	578.419	6.1143	NA	NA	NA	1.87593
15300	Yes_boil	1.73628	Yes_filter	1.33955	treated	2.54265	Yes	538.339	5.98662	NA	NA	NA	1.87283
3249	No	1.36892	No	2.04385	untreated	2.1693	Yes	270.191	2.02645	NA	NA	NA	1.86069
7261	Yes_boil	1.48768	Yes_filter	2.43464	treated	1.63478	Yes	864.039	3.23921	NA	NA	NA	1.85237
13763	No	2.06955	No	1.14284	untreated	2.34449	Yes	810.557	5.44234	NA	NA	NA	1.85229
16111	Yes_boil	1.04417	Yes_filter	2.40461	treated	2.1025	Yes	1012.13	6.19687	NA	NA	NA	1.85043
22891	No	1.98422	No	1.00232	untreated	2.52721	Yes	598.541	7.81152	NA	NA	NA	1.83792
3115	No	1.49111	No	2.39224	untreated	1.61983	Yes	285.181	1.793	NA	NA	NA	1.83439
15432	No	1.29333	No	1.92624	untreated	2.28305	Yes	499.372	6.03814	NA	NA	NA	1.8342
2936	No	1.01128	No	2.95369	untreated	1.53281	Yes	246.17	1.73376	NA	pentanoylcarnitine	[M]+	1.83259
12143	No	1.83182	No	1.79589	untreated	1.85854	Yes	602.448	4.75289	NA	NA	NA	1.82875
8009	Yes_boil	1.92207	Yes_filter	2.1241	treated	1.41663	Yes	572.865	3.37489	NA	NA	NA	1.82093
12418	Yes_boil	1.67551	Yes_filter	1.99254	treated	1.78858	Yes	344.28	4.85395	NA	NA	NA	1.81888
15028	Yes_boil	2.18976	Yes_filter	1.27273	treated	1.98202	Yes	263.237	5.91388	NA	"2,4,6-Tri-tert-butylphenol"	M+H	1.81484
7716	Yes_boil	1.6468	Yes_filter	2.17896	treated	1.60747	Yes	435.276	3.3369	NA	NA	NA	1.81108
9939	No	1.79376	No	1.53401	untreated	2.09695	Yes	328.249	3.81564	NA	NA	NA	1.80824
5719	Yes_boil	1.89176	Yes_filter	1.47305	treated	2.05464	Yes	606.258	2.9438	NA	NA	NA	1.80648
6335	Yes_boil	1.37964	Yes_filter	2.40718	treated	1.61719	Yes	558.349	3.16176	NA	NA	NA	1.80134
5026	No	1.99624	No	1.28713	untreated	2.09613	Yes	375.262	2.79292	NA	NA	NA	1.79317
15317	Yes_boil	1.54399	Yes_filter	1.87784	treated	1.9513	Yes	337.274	5.9955	NA	NA	NA	1.79104
13484	Yes_boil	2.34743	Yes_filter	1.11789	treated	1.8915	Yes	342.337	5.39648	NA	NA	NA	1.78561
15096	Yes_boil	2.286	Yes_filter	1.12293	treated	1.9417	Yes	373.315	5.95482	NA	NA	NA	1.78355
11084	Yes_boil	1.59641	Yes_filter	1.71492	treated	2.03338	Yes	743.292	4.34141	NA	NA	NA	1.78157
2792	No	1.3181	No	2.22508	untreated	1.79367	Yes	246.17	1.65696	NA	pentanoylcarnitine	[M]+	1.77895
16474	No	1.37257	No	1.34149	untreated	2.60769	Yes	553.725	6.27669	126	NA	NA	1.77391
15135	No	1.95651	No	1.49497	untreated	1.8637	Yes	307.263	6.04547	NA	Spectral Match to 9Z,11E,13E-Octadecatrienoic acid ethyl ester from NIST14	M+H	1.77173
14786	Yes_boil	1.60644	Yes_filter	1.51733	treated	2.18815	Yes	557.33	5.78266	NA	NA	NA	1.77064
2382	Yes_boil	1.84385	Yes_filter	1.26083	treated	2.20361	Yes	270.191	1.21357	NA	NA	NA	1.76943
3465	No	1.48403	No	1.51123	untreated	2.30151	Yes	297.217	2.17012	NA	NA	NA	1.76559
1425	No	1.52795	No	2.10578	untreated	1.66102	Yes	232.155	0.716355	NA	Butyrylcarnitine - 30.00 eV	M+H	1.76492
9221	No	2.1542	No	1.10997	untreated	2.00312	Yes	402.285	3.5634	NA	NA	NA	1.75577
13648	No	1.91927	No	1.04574	untreated	2.27163	Yes	480.335	5.38459	6	NA	NA	1.74555
12831	No	1.8767	No	1.23765	untreated	2.0873	Yes	528.411	5.10132	NA	NA	NA	1.73389
1549	Yes_boil	1.53149	Yes_filter	1.63042	treated	2.02823	Yes	242.1	0.668842	NA	NA	NA	1.73005
13452	No	1.03437	No	1.91072	untreated	2.23799	Yes	498.4	5.43571	NA	NA	M+H	1.72769
13666	No	1.36645	No	1.69512	untreated	2.11865	Yes	898.61	5.40222	98	NA	NA	1.72674
12252	No	2.0628	No	1.08715	untreated	2.02144	Yes	338.29	4.84203	22	NA	M+H	1.7238
6588	Yes_boil	1.1766	Yes_filter	2.08233	treated	1.90642	Yes	572.022	3.09612	NA	NA	NA	1.72178
7160	No	1.63145	No	1.48941	untreated	2.03003	Yes	330.228	3.06264	NA	NA	NA	1.71697
14277	Yes_boil	1.40419	Yes_filter	1.99259	treated	1.74558	Yes	492.345	5.71475	NA	NA	NA	1.71412
12213	No	1.93638	No	1.17502	untreated	2.0058	Yes	426.343	4.81175	22	NA	NA	1.70573
13038	No	1.25446	No	1.81319	untreated	2.03735	Yes	379.305	5.1349	27	NA	NA	1.70167
13431	No	1.61755	No	1.37093	untreated	2.1086	Yes	586.453	5.38642	6	NA	NA	1.69903
6040	Yes_boil	1.98237	Yes_filter	1.43421	treated	1.66937	Yes	456.296	3.06391	NA	NA	NA	1.69532
13063	No	1.96238	No	1.00378	untreated	2.11928	Yes	335.279	5.1835	92	NA	M+H	1.69515
5213	No	2.00471	No	1.03205	untreated	2.04276	Yes	303.134	2.85424	NA	NA	NA	1.69317
12627	Yes_boil	1.83681	Yes_filter	1.05099	treated	2.18065	Yes	277.216	4.94467	NA	Spectral Match to 9,12-Octadecadiynoic Acid from NIST14	M+H	1.68949
2655	No	1.262	No	2.16493	untreated	1.61301	Yes	246.17	1.60498	NA	pentanoylcarnitine	[M]+	1.67998
7715	Yes_boil	1.62406	Yes_filter	2.05469	treated	1.35035	Yes	699.106	3.331	NA	NA	NA	1.67637
431	Yes_boil	1.99984	Yes_filter	1.30516	treated	1.72209	Yes	114.091	0.20706	NA	NA	NA	1.6757
13692	No	1.4073	No	1.59575	untreated	2.02121	Yes	542.426	5.40938	NA	NA	NA	1.67475
15933	Yes_boil	2.09365	Yes_filter	1.12874	treated	1.80088	Yes	337.274	6.0534	NA	NA	M+H	1.67442
274	No	1.79988	No	1.16511	untreated	2.04635	Yes	204.123	0.246218	NA	Spectral Match to Acetyl-DL-carnitine from NIST14	M+H	1.67044
12369	No	1.79763	No	1.23869	untreated	1.94595	Yes	382.317	4.83483	22	NA	NA	1.66076
7879	Yes_boil	1.59156	Yes_filter	1.9695	treated	1.41634	Yes	743.467	3.36886	NA	NA	NA	1.65913
12735	No	1.79293	No	1.10869	untreated	2.05129	Yes	484.385	5.12423	NA	NA	NA	1.65097
3736	Yes_boil	1.61637	Yes_filter	1.73334	treated	1.60196	Yes	260.186	2.45562	NA	(R)-3-CARBOXY-2-(HEXANOYLOXY)-N,N,N-TRIMETHYLPROPAN-1-AMINIUM	[M]+	1.65056
22955	No	1.57093	No	1.63665	untreated	1.74077	Yes	656.51	7.81242	NA	NA	NA	1.64945
2308	No	1.64355	No	1.4964	untreated	1.80767	Yes	327.201	1.28221	NA	NA	NA	1.64921
7795	Yes_boil	1.64011	Yes_filter	1.36359	treated	1.94269	Yes	344.246	3.36892	NA	NA	NA	1.6488
6114	Yes_boil	1.31267	Yes_filter	1.79641	treated	1.83644	Yes	498.645	3.02379	NA	NA	NA	1.64851
13809	No	1.71534	No	1.28773	untreated	1.93246	Yes	393.321	5.47024	NA	NA	NA	1.64518
7819	Yes_boil	1.8666	Yes_filter	1.60804	treated	1.44714	Yes	413.263	3.31592	NA	NA	NA	1.64059
12278	No	1.57568	No	1.11578	untreated	2.22603	Yes	408.31	4.84815	NA	NA	NA	1.63916
12255	No	1.87638	No	1.05526	untreated	1.97684	Yes	321.264	4.81647	22	NA	NA	1.63616
1593	No	1.83194	No	1.12404	untreated	1.95141	Yes	327.201	0.88027	NA	NA	NA	1.6358
14647	Yes_boil	1.63897	Yes_filter	1.76778	treated	1.49923	Yes	492.345	5.79943	NA	NA	NA	1.63533
12200	No	1.87771	No	1.07301	untreated	1.93297	Yes	470.369	4.79734	NA	NA	NA	1.6279
992	No	1.44463	No	1.09018	untreated	2.33777	Yes	166.072	0.394945	NA	Phenylalanine - 40.00 eV	M+H	1.62419
13736	No	1.74009	No	1.25027	untreated	1.87868	Yes	322.295	5.53093	37	NA	NA	1.62301
21521	No	1.57346	No	1.50918	untreated	1.7771	Yes	688.552	7.43475	NA	"Candidate Trihydroxylated bile acid (delta mass 279.2588; sirius atomic difference: 18C, 30H, 1O; buddy atomic difference: 18C, 33H, 1N, 1O)"	M+H	1.61991
11431	Yes_boil	1.2821	Yes_filter	1.58066	treated	1.99231	Yes	277.216	4.42378	NA	Spectral Match to 13S-Hydroxy-9Z,11E,15Z-octadecatrienoic acid from NIST14	M+H-H2O	1.61836
13093	No	1.54556	No	1.40528	untreated	1.89903	Yes	292.257	5.15566	NA	NA	NA	1.61662
12393	No	1.76506	No	1.13829	untreated	1.9328	Yes	277.238	4.83622	22	NA	NA	1.61205
21547	Yes_boil	1.32064	Yes_filter	1.51592	treated	1.97392	Yes	630.567	7.42466	NA	NA	NA	1.60349
13828	No	1.78735	No	1.28422	untreated	1.73647	Yes	526.396	5.4604	NA	NA	NA	1.60268
16417	No	1.12846	No	1.28617	untreated	2.37732	Yes	568.735	6.25325	163	NA	NA	1.59731
13500	No	1.25212	No	1.60701	untreated	1.91166	Yes	854.584	5.42186	NA	NA	NA	1.59026
11747	No	1.39994	No	1.4538	untreated	1.90227	Yes	472.294	4.45432	NA	NA	NA	1.58534
22858	No	1.2859	No	1.55279	untreated	1.87707	Yes	664.55	7.71229	NA	"Candidate Trihydroxylated bile acid (delta mass 255.258; buddy atomic difference: 16C, 33H, 1N, 1O)"	M+H	1.57192
17247	Yes_boil	1.18627	Yes_filter	1.28717	treated	2.22511	Yes	851.569	6.42876	NA	NA	NA	1.56618
11864	Yes_boil	1.20312	Yes_filter	1.33333	treated	2.15399	Yes	277.216	4.55824	NA	Spectral Match to 9-Oxo-10E,12Z-octadecadienoic acid from NIST14	M+H-H2O	1.56348
12042	No	1.0489	No	2.13641	untreated	1.47615	Yes	354.285	4.7256	NA	NA	NA	1.55382
7905	No	1.40432	No	1.5916	untreated	1.65493	Yes	312.217	3.37086	NA	NA	NA	1.55028
535	Yes_boil	1.16917	Yes_filter	1.47809	treated	1.97614	Yes	177.007	0.27105	NA	NA	NA	1.54113
2186	No	1.48778	No	1.6272	untreated	1.5043	Yes	327.201	1.20403	NA	NA	NA	1.53976
13772	Yes_boil	1.79663	Yes_filter	1.17288	treated	1.63802	Yes	710.505	5.50438	NA	NA	NA	1.53584
4837	Yes_boil	1.51925	Yes_filter	1.26388	treated	1.81041	Yes	628.383	2.90166	NA	NA	NA	1.53118
5510	Yes_boil	1.27368	Yes_filter	1.79621	treated	1.51635	Yes	413.193	2.90065	NA	NA	NA	1.52875
2228	No	1.08626	No	1.95196	untreated	1.52036	Yes	261.131	1.08131	NA	NA	NA	1.51953
2833	No	1.76998	No	1.48958	untreated	1.29189	Yes	111.081	1.75457	NA	NA	NA	1.51715
13898	No	1.62349	No	1.18889	untreated	1.73252	Yes	305.269	5.52937	37	NA	NA	1.51496
7616	No	1.12135	No	1.66906	untreated	1.74792	Yes	300.217	3.18949	NA	NA	NA	1.51278
12942	No	1.17734	No	2.14742	untreated	1.20786	Yes	371.258	5.10348	NA	NA	NA	1.51087
6962	Yes_boil	1.36477	Yes_filter	1.59239	treated	1.56913	Yes	376.143	3.16968	NA	NA	NA	1.50876
11828	Yes_boil	1.73502	Yes_filter	1.02063	treated	1.76544	Yes	353.23	4.57794	NA	NA	NA	1.50703
7573	No	1.1364	No	1.80541	untreated	1.57483	Yes	288.217	3.28397	NA	Octanoylcarnitine - 40.00 eV	M+H	1.50555
4625	Yes_boil	1.36648	Yes_filter	1.37974	treated	1.74265	Yes	584.356	2.8492	NA	NA	NA	1.49629
9912	No	1.56513	No	1.46645	untreated	1.45181	Yes	612.432	3.80933	NA	NA	NA	1.49446
13721	No	1.122	No	1.88041	untreated	1.47033	Yes	508.374	5.42417	NA	Spectral Match to 1-(1Z-Octadecenyl)-sn-glycero-3-phosphocholine from NIST14	M+H	1.49091
16689	Yes_boil	1.64928	Yes_filter	1.23269	treated	1.57445	Yes	339.29	6.33833	NA	Spectral Match to Monoelaidin from NIST14	M+H-H2O	1.48547
7808	Yes_boil	1.50663	Yes_filter	1.76083	treated	1.17416	Yes	728.792	3.35281	NA	NA	NA	1.48054
6895	Yes_boil	1.41878	Yes_filter	1.41005	treated	1.59516	Yes	498.29	3.14417	NA	"Candidate Trihydroxylated bile acid (delta mass 88.9939; sirius atomic difference: 2C, 3H, 1N, 1O, 1S; spectral library match to CCMSLIB00005435562, taurocholic acid)"	M+H	1.47466
19869	No	1.56903	No	1.19711	untreated	1.65588	Yes	608.487	7.00504	NA	"Candidate Trihydroxylated bile acid (delta mass 199.1936; sirius atomic difference: 11C, 25H, 3N, -2O, 1S; buddy atomic difference: 12C, 25H, 1N, 1O)"	M+H	1.47401
8643	No	1.70748	No	1.20508	untreated	1.50792	Yes	305.182	3.497	NA	NA	NA	1.4735
12014	No	1.40539	No	1.34402	untreated	1.66427	Yes	294.264	4.79733	NA	NA	NA	1.47123
13857	No	1.27272	No	1.20309	untreated	1.92746	Yes	366.322	5.52148	37	NA	NA	1.46775
13066	No	1.58766	No	1.0384	untreated	1.77674	Yes	291.253	5.18676	92	NA	NA	1.4676
968	No	1.7006	No	1.00395	untreated	1.69596	Yes	204.123	0.346617	NA	Acetylcarnitine - 40.00 eV	M+H	1.46684
6232	Yes_boil	1.4297	Yes_filter	1.30021	treated	1.6543	Yes	760.462	3.0327	NA	NA	NA	1.46141
17111	Yes_boil	1.27381	Yes_filter	1.22125	treated	1.88789	Yes	379.282	6.46485	NA	NA	NA	1.46098
9398	No	1.09716	No	1.07977	untreated	2.20106	Yes	405.263	3.69293	NA	"Candidate Pentahydroxylated bile acid (delta mass -36.0205; sirius atomic difference: -4H, -2O; buddy atomic difference: -4H, -2O)"	M+H	1.45933
14252	No	1.21367	No	1.87786	untreated	1.28306	Yes	508.374	5.56243	NA	Spectral Match to 1-(1Z-Octadecenyl)-sn-glycero-3-phosphocholine from NIST14	M+H	1.4582
16258	Yes_boil	1.25711	Yes_filter	1.16026	treated	1.92652	Yes	866.099	6.23032	NA	NA	NA	1.44796
8549	Yes_boil	1.78425	Yes_filter	1.29636	treated	1.21644	Yes	606.135	3.40063	NA	NA	NA	1.43235
13471	No	1.36902	No	1.17115	untreated	1.75553	Yes	718.531	5.32315	NA	NA	NA	1.4319
12771	No	1.38259	No	1.23351	untreated	1.67712	Yes	704.515	5.02046	NA	NA	NA	1.43107
5377	No	1.15334	No	1.36812	untreated	1.76471	Yes	418.28	2.86537	NA	NA	NA	1.42872
13162	Yes_boil	1.41209	Yes_filter	1.19899	treated	1.66332	Yes	300.29	5.09697	NA	NA	NA	1.4248
9443	No	1.10367	No	1.71348	untreated	1.4502	Yes	549.343	3.70199	NA	NA	NA	1.42245
10433	Yes_boil	1.08167	Yes_filter	1.50067	treated	1.67982	Yes	544.37	3.99964	NA	NA	NA	1.42072
8732	Yes_boil	1.27715	Yes_filter	1.2363	treated	1.74297	Yes	607.311	3.55837	NA	NA	NA	1.41881
20629	Yes_boil	1.29007	Yes_filter	1.57747	treated	1.38124	Yes	630.567	7.30996	NA	NA	NA	1.41626
13835	No	1.18615	No	1.42126	untreated	1.61048	Yes	411.351	5.46845	NA	NA	NA	1.40596
22754	No	1.2297	No	1.0132	untreated	1.9721	Yes	716.569	7.682	NA	NA	NA	1.405
13073	No	1.35688	No	1.18524	untreated	1.66141	Yes	313.236	5.12241	NA	NA	NA	1.40118
18151	Yes_boil	1.29465	Yes_filter	1.57372	treated	1.32399	Yes	522.437	6.65635	NA	NA	NA	1.39745
11642	No	1.66811	No	1.165	untreated	1.3543	Yes	332.221	4.52241	NA	NA	NA	1.3958
16942	Yes_boil	1.64195	Yes_filter	1.08347	treated	1.45134	Yes	339.29	6.38371	NA	Spectral Match to Monoelaidin from NIST14	M+H-H2O	1.39225
15273	No	1.19689	No	1.18308	untreated	1.78097	Yes	425.367	5.85358	NA	NA	NA	1.38698
4948	Yes_boil	1.36484	Yes_filter	1.03394	treated	1.73426	Yes	672.409	2.93751	NA	NA	NA	1.37768
12331	No	1.44405	No	1.09642	untreated	1.58289	Yes	558.422	4.76421	NA	NA	NA	1.37445
13518	No	1.2723	No	1.00032	untreated	1.81447	Yes	468.39	5.34965	183	histamine-C23:1	M+Na	1.36236
5078	Yes_boil	1.35385	Yes_filter	1.1407	treated	1.58811	Yes	716.937	2.9474	NA	NA	NA	1.36089
13379	No	1.52917	No	1.07257	untreated	1.47939	Yes	568.388	5.31401	NA	NA	NA	1.36038
3976	Yes_boil	1.18456	Yes_filter	1.54718	treated	1.33307	Yes	279.171	2.44413	NA	Spectral Match to Leu-Phe from NIST14	M+H	1.35494
12974	Yes_boil	1.16603	Yes_filter	1.53691	treated	1.35857	Yes	340.285	5.07079	NA	NA	NA	1.35384
11434	Yes_boil	1.0211	Yes_filter	1.35444	treated	1.65476	Yes	333.204	4.46463	NA	NA	NA	1.34343
8498	No	1.06599	No	1.75895	untreated	1.19215	Yes	229.144	3.476	NA	Traumatic Acid - 40.0 eV	M+H	1.33903
8598	No	1.3556	No	1.06766	untreated	1.57663	Yes	425.29	3.48123	NA	NA	M+H	1.3333
9884	Yes_boil	1.11366	Yes_filter	1.09318	treated	1.78483	Yes	349.199	3.82161	NA	NA	NA	1.33056
23326	Yes_boil	1.09547	Yes_filter	1.39265	treated	1.47899	Yes	520.509	7.81722	NA	NA	NA	1.32237
20353	Yes_boil	1.14948	Yes_filter	1.37813	treated	1.42225	Yes	423.326	7.27207	NA	NA	NA	1.31662
3134	Yes_boil	1.21385	Yes_filter	1.67528	treated	1.04477	Yes	245.186	1.98111	NA	Spectral Match to Leu-Ile from NIST14	M+H	1.3113
434	Yes_boil	1.77003	Yes_filter	1.05413	treated	1.10788	Yes	175.108	0.262932	NA	Massbank:PB000420 Arginine|2-amino-5-(diaminomethylideneamino)pentanoic acid	[M+H]+	1.31068
13055	No	1.20071	No	1.11867	untreated	1.6123	Yes	440.358	5.15124	NA	NA	NA	1.31056
21727	No	1.13287	No	1.26781	untreated	1.52233	Yes	690.567	7.55384	NA	"Candidate Trihydroxylated bile acid (delta mass 281.2708; sirius atomic difference: 18C, 35H, 1N, 1O; buddy atomic difference: 18C, 35H, 1N, 1O)"	M+H	1.30767
13504	No	1.24561	No	1.09979	untreated	1.57632	Yes	524.362	5.32717	NA	NA	NA	1.30724
14635	Yes_boil	1.0881	Yes_filter	1.44197	treated	1.38319	Yes	613.301	5.74959	NA	NA	NA	1.30442
5805	Yes_boil	1.06242	Yes_filter	1.37514	treated	1.47311	Yes	454.285	3.02091	NA	NA	NA	1.30356
14935	Yes_boil	1.39045	Yes_filter	1.21612	treated	1.28713	Yes	356.281	5.93048	NA	NA	NA	1.2979
11338	No	1.18131	No	1.617	untreated	1.06811	Yes	317.269	4.41194	NA	Spectral Match to Conjugated linoleic Acid (10E,12Z) from NIST14 [IIN-based on: CCMSLIB00003139643]	[M+H]+	1.28881
1515	No	1.25123	No	1.57845	untreated	1.03153	Yes	131.07	0.75991	NA	NA	NA	1.28707
13026	No	1.09471	No	1.44092	untreated	1.31933	Yes	436.342	5.11537	NA	NA	NA	1.28499
1061	Yes_boil	1.42432	Yes_filter	1.09333	treated	1.33559	Yes	100.082	0.513175	NA	NA	NA	1.28441
23288	No	1.17544	No	1.00524	untreated	1.65498	Yes	844.741	7.93232	NA	NA	NA	1.27855
8008	Yes_boil	1.45058	Yes_filter	1.3198	treated	1.06513	Yes	584.122	3.38359	NA	NA	NA	1.2785
15081	Yes_boil	1.21477	Yes_filter	1.21646	treated	1.38382	Yes	752.516	5.90938	NA	NA	NA	1.27168
23595	No	1.22874	No	1.03522	untreated	1.55093	Yes	656.51	7.94054	NA	NA	NA	1.27163
13693	No	1.01644	No	1.14311	untreated	1.6437	Yes	595.422	5.41502	NA	NA	NA	1.26775
13792	No	1.04175	No	1.12477	untreated	1.60148	Yes	766.531	5.46197	3	NA	NA	1.256
2063	No	1.31186	No	1.18836	untreated	1.26193	Yes	327.201	1.10516	NA	NA	NA	1.25405
9361	No	1.0434	No	1.39248	untreated	1.32334	Yes	505.317	3.68478	NA	NA	NA	1.25307
9266	No	1.19578	No	1.21874	untreated	1.34375	Yes	461.291	3.65156	NA	NA	NA	1.25276
10887	Yes_boil	1.16767	Yes_filter	1.02074	treated	1.56865	Yes	309.205	4.2024	NA	NA	NA	1.25236
587	No	1.25298	No	1.08535	untreated	1.38726	Yes	994.382	0.263778	NA	NA	NA	1.24186
3405	No	1.12855	No	1.33562	untreated	1.25308	Yes	280.176	2.14065	NA	NA	NA	1.23908
12211	No	1.02711	No	1.32255	untreated	1.34988	Yes	278.241	4.79755	NA	NA	NA	1.23318
387	No	1.12381	No	1.43683	untreated	1.12695	Yes	175.058	0.234476	NA	NA	NA	1.2292
3969	No	1.13158	No	1.30091	untreated	1.23013	Yes	260.186	2.55175	NA	(R)-3-CARBOXY-2-(HEXANOYLOXY)-N,N,N-TRIMETHYLPROPAN-1-AMINIUM	[M]+	1.22087
9099	No	1.41126	No	1.05274	untreated	1.19814	Yes	315.236	3.59711	NA	NA	NA	1.22071
2279	No	1.0897	No	1.0951	untreated	1.47436	Yes	314.181	1.31598	NA	NA	NA	1.21972
18331	Yes_boil	1.12848	Yes_filter	1.27196	treated	1.25804	Yes	565.451	6.72878	NA	NA	NA	1.21949
17061	Yes_boil	1.09657	Yes_filter	1.25878	treated	1.27249	Yes	758.564	6.47429	NA	NA	NA	1.20928
13795	Yes_boil	1.37827	Yes_filter	1.00891	treated	1.20807	Yes	666.479	5.52313	NA	NA	NA	1.19842
11336	No	1.17952	No	1.29519	untreated	1.10394	Yes	299.258	4.41356	NA	Spectral Match to Conjugated linoleic Acid (10E,12Z) from NIST14 [IIN-based on: CCMSLIB00003139643]	[M-H2O+H]+	1.19288
7958	No	1.01446	No	1.40203	untreated	1.07232	Yes	462.267	3.36609	NA	"Candidate Pentahydroxylated bile acid (delta mass 20.9838; sirius atomic difference: 2C, -1H, 1N, -1O; spectral library match to CCMSLIB00005435564, taurocholic acid)"	M+H	1.16293
13920	Yes_boil	1.27877	Yes_filter	1.05735	treated	1.12352	Yes	622.453	5.54386	NA	NA	NA	1.15321
10719	Yes_boil	1.32752	Yes_filter	1.03642	treated	1.07995	Yes	244.264	4.18977	NA	NA	NA	1.14796
7275	Yes_boil	1.0084	Yes_filter	1.16441	treated	1.21036	Yes	565.857	3.2534	NA	NA	NA	1.12772
22414	No	1.01737	No	1.34404	untreated	1.02126	Yes	576.466	7.67567	32	NA	NA	1.12756
6793	Yes_boil	1.05588	Yes_filter	1.03987	treated	1.13173	Yes	454.283	3.06267	NA	NA	NA	1.07583
